# Distinct mechanisms for TMPRSS2 expression explain organ-specific inhibition of SARS-CoV-2 infection by enzalutamide

**DOI:** 10.1101/2020.09.11.293035

**Authors:** Fei Li, Ming Han, Pengfei Dai, Wei Xu, Juan He, Xiaoting Tao, Yang Wu, Xinyuan Tong, Xinyi Xia, Wangxin Guo, Yunjiao Zhou, Yunguang Li, Yiqin Zhu, Xiaoyu Zhang, Zhuang Liu, Rebiguli Aji, Xia Cai, Yutang Li, Di Qu, Yu Chen, Shibo Jiang, Qiao Wang, Hongbin Ji, Youhua Xie, Yihua Sun, Lu Lu, Dong Gao

## Abstract

The coronavirus disease 2019 (COVID-19) pandemic, caused by severe acute respiratory syndrome coronavirus 2 (SARS-CoV-2), has rapidly become a global public health threat due to the lack of effective drugs or vaccines against SARS-CoV-2. The efficacy of several repurposed drugs has been evaluated in clinical trials. Among these drugs, a relatively new antiandrogen agent, enzalutamide, was proposed because it reduces the expression of transmembrane serine protease 2 (TMPRSS2), a key component mediating SARS-CoV-2-driven entry into host cells, in prostate cancer cells. However, definitive evidence for the therapeutic efficacy of enzalutamide in COVID-19 is lacking. Here, we evaluated the antiviral efficacy of enzalutamide in prostate cancer cells, lung cancer cells, human lung organoids and SARS-CoV-2-infected Ad-ACE2-transduced Tmprss2 knockout (Tmprss2-KO) and wild-type (WT) mice. TMPRSS2 knockout significantly inhibited SARS-CoV-2 infection *in vivo*. Enzalutamide effectively inhibited SARS-CoV-2 infection in human prostate cancer cells (LNCaP) but not in human lung cancer cells or patient-derived lung organoids. Although Tmprss2 knockout effectively blocked SARS-CoV-2 infection in ACE2-transduced mice, enzalutamide showed no antiviral activity due to the AR independence of TMPRSS2 expression in mouse and human lung epithelial cells. Moreover, we observed distinct AR binding patterns between prostate cells and lung cells and a lack of direct binding of AR to TMPRSS2 in human lung cells. Thus, our findings do not support the postulated protective role of enzalutamide in treating COVID-19.
