## Supplemental Table1 for "Distinct mechanisms for TMPRSS2 expression explain organ-specific inhibition of SARS-CoV-2 infection by enzalutamide"

### Sheet: Sheet1
#chrom	start	end
chr1	5657994	5658916
chr1	6217402	6218471
chr1	8143767	8144673
chr1	8242158	8243130
chr1	8318806	8320392
chr1	9970117	9971763
chr1	11796013	11798109
chr1	12467151	12467861
chr1	12538055	12539000
chr1	24528328	24529062
chr1	27693002	27694108
chr1	33226974	33227984
chr1	33232418	33233522
chr1	33446693	33447848
chr1	36734128	36736127
chr1	37964357	37965512
chr1	38276722	38277085
chr1	39582439	39583312
chr1	39598199	39599438
chr1	41333888	41334386
chr1	42805588	42806859
chr1	44222989	44223918
chr1	45139627	45140903
chr1	48407139	48408301
chr1	49343942	49344713
chr1	49812313	49813104
chr1	53641970	53642806
chr1	55346561	55349568
chr1	55913128	55913576
chr1	57092963	57093848
chr1	59011594	59013618
chr1	59535897	59537989
chr1	61038467	61039251
chr1	61598434	61599684
chr1	61787718	61788948
chr1	66756587	66757545
chr1	67170320	67171520
chr1	80857727	80858800
chr1	85299926	85301488
chr1	85763195	85764373
chr1	90058317	90058901
chr1	91481514	91482137
chr1	92210333	92213565
chr1	100110781	100112132
chr1	101469512	101470117
chr1	101753621	101754705
chr1	110418533	110420461
chr1	110502267	110503653
chr1	110777694	110779228
chr1	117689627	117691174
chr1	118104805	118106217
chr1	120084665	120085720
chr1	161794166	161794899
chr1	163259629	163260551
chr1	163844775	163845594
chr1	172438973	172439811
chr1	172715283	172716312
chr1	178694638	178696989
chr1	182187099	182187475
chr1	183029501	183030311
chr1	183057411	183059276
chr1	184874311	184875453
chr1	185665593	185666558
chr1	197632243	197633130
chr1	201235545	201236417
chr1	204386255	204387158
chr1	207177561	207179078
chr1	207198827	207199340
chr1	207203761	207206981
chr1	207566757	207567420
chr1	215713136	215714347
chr1	218653491	218654499
chr1	218819421	218820329
chr1	218878798	218880083
chr1	220163805	220164848
chr1	222019011	222019993
chr1	222773088	222774379
chr1	222950788	222951654
chr1	225959822	225960992
chr1	226163405	226164074
chr1	229356856	229357874
chr1	229979568	229981127
chr1	230321229	230322452
chr1	232840119	232841225
chr1	234243090	234243894
chr1	234859065	234860842
chr1	236552138	236553436
chr1	236678347	236679309
chr1	242310022	242311455
chr1	244882595	244883667
chr1	246745892	246747444
chr1	246771817	246772921
chr10	182773	183393
chr10	3290833	3292018
chr10	4100262	4101756
chr10	7275174	7276247
chr10	12447121	12448352
chr10	14613173	14615527
chr10	17429731	17430823
chr10	20911700	20912467
chr10	22375603	22376774
chr10	22943934	22945328
chr10	29593325	29594012
chr10	30086160	30087451
chr10	32236382	32236886
chr10	33444557	33445627
chr10	33482324	33483632
chr10	34088070	34088907
chr10	45496488	45497656
chr10	51052865	51053659
chr10	52364907	52366122
chr10	53459011	53460532
chr10	59463293	59464046
chr10	62042394	62043384
chr10	67650764	67651621
chr10	68874469	68875225
chr10	71144967	71146365
chr10	74877587	74878265
chr10	76781494	76782399
chr10	79316909	79317415
chr10	82952042	82953590
chr10	88766922	88767824
chr10	91061426	91062252
chr10	92339376	92340882
chr10	94651728	94652732
chr10	95255248	95256742
chr10	98030881	98031818
chr10	98336618	98337208
chr10	98623405	98624750
chr10	101098490	101099815
chr10	102851347	102852192
chr10	106047689	106049008
chr10	114120428	114122556
chr10	115966388	115967156
chr10	116539345	116540523
chr10	117326173	117326824
chr10	127227142	127228200
chr10	131925778	131927135
chr10	132143665	132144482
chr10	133810939	133811927
chr10	135127025	135127688
chr11	9590271	9591129
chr11	11604775	11606645
chr11	12269619	12270464
chr11	13501623	13502432
chr11	15515297	15516177
chr11	15639765	15640743
chr11	16247332	16248442
chr11	18823919	18825273
chr11	20091788	20092447
chr11	27226499	27227330
chr11	27417045	27418146
chr11	34660902	34662274
chr11	34689150	34690430
chr11	35325383	35326984
chr11	35358678	35360480
chr11	35412225	35413363
chr11	35990964	35991872
chr11	45000178	45001927
chr11	57703220	57704097
chr11	58346887	58347827
chr11	60137752	60139319
chr11	61462460	61463853
chr11	62092001	62093145
chr11	62276571	62278208
chr11	62606485	62609639
chr11	63008095	63008870
chr11	63057178	63057727
chr11	66556676	66557881
chr11	73746001	73747065
chr11	73781739	73782674
chr11	73849108	73850059
chr11	76650094	76650973
chr11	76747120	76748072
chr11	82736191	82737079
chr11	86715475	86717610
chr11	86839206	86839950
chr11	86884171	86885209
chr11	91129352	91130736
chr11	92969849	92970868
chr11	94182231	94183062
chr11	94565797	94566525
chr11	94570956	94571829
chr11	94577976	94579666
chr11	100503596	100504295
chr11	100812733	100813417
chr11	102500561	102501103
chr11	105571521	105572445
chr11	107963817	107964794
chr11	111205156	111206712
chr11	113906772	113907938
chr11	113910563	113912058
chr11	114030300	114031612
chr11	114031871	114035754
chr11	114048877	114051855
chr11	114186352	114187453
chr11	116941652	116943003
chr11	121002387	121003486
chr11	129512874	129513793
chr12	619127	620129
chr12	1329074	1329734
chr12	1683774	1685774
chr12	2044954	2046459
chr12	4966485	4967914
chr12	6181317	6182044
chr12	6485119	6486101
chr12	6539373	6540817
chr12	12038064	12039135
chr12	12602411	12604466
chr12	13035854	13036911
chr12	14094280	14095138
chr12	17215013	17215973
chr12	21596992	21597840
chr12	27577100	27578115
chr12	30286413	30287894
chr12	31643870	31645100
chr12	32686901	32687525
chr12	33073175	33073999
chr12	40306010	40307212
chr12	46886872	46888526
chr12	47426395	47427816
chr12	48415452	48416126
chr12	51180462	51181179
chr12	51616109	51616921
chr12	52386522	52387336
chr12	53552782	53553693
chr12	53568452	53569358
chr12	53962774	53963611
chr12	54829075	54829912
chr12	54837613	54838559
chr12	55285583	55286517
chr12	58926627	58927436
chr12	60659018	60660683
chr12	64199311	64200524
chr12	64983348	64985241
chr12	68108160	68108863
chr12	73777224	73778050
chr12	74710504	74711529
chr12	80715426	80716319
chr12	81318980	81320166
chr12	87741532	87742441
chr12	88946331	88947081
chr12	96441240	96442607
chr12	97961466	97963356
chr12	106490023	106491106
chr12	110776644	110777769
chr12	115351713	115352695
chr12	116254572	116256118
chr12	117074112	117075642
chr12	120153806	120155026
chr12	125002635	125005288
chr12	125423659	125425552
chr13	24352930	24353637
chr13	24543704	24544324
chr13	33558683	33559747
chr13	44378496	44379678
chr13	44681524	44683118
chr13	44792431	44794771
chr13	45427715	45429671
chr13	45495488	45497068
chr13	45914357	45916161
chr13	50431760	50433562
chr13	50893081	50895019
chr13	50939541	50941379
chr13	51971337	51972189
chr13	52093284	52095060
chr13	60583362	60583966
chr13	66886407	66887905
chr13	73899521	73900568
chr13	77717301	77718375
chr13	97578137	97578894
chr13	99187374	99188252
chr13	106748286	106749602
chr13	109571383	109572547
chr13	109600311	109601250
chr13	110666538	110668186
chr14	22383725	22384585
chr14	22802100	22803341
chr14	23340195	23342092
chr14	25422364	25424966
chr14	25451565	25452384
chr14	30364651	30366099
chr14	31559583	31561148
chr14	31698654	31699668
chr14	32699467	32700440
chr14	32866746	32867932
chr14	35016883	35019343
chr14	38035805	38036678
chr14	38295867	38296589
chr14	50108396	50109031
chr14	52794018	52794929
chr14	56065830	56066690
chr14	56355580	56357591
chr14	61896602	61897658
chr14	62004143	62005101
chr14	63267045	63268033
chr14	65077551	65078982
chr14	70233500	70235429
chr14	76001486	76003000
chr14	79790990	79792097
chr14	80469251	80470212
chr14	81866312	81867729
chr14	85937879	85938538
chr14	89642126	89643082
chr14	89680195	89681530
chr14	92012134	92013167
chr14	93186045	93186796
chr14	100497791	100498989
chr14	100713032	100713908
chr15	32267473	32268733
chr15	33526025	33526780
chr15	39565862	39567064
chr15	39747614	39748298
chr15	40179983	40180747
chr15	45329035	45329945
chr15	45678999	45680554
chr15	48755312	48756435
chr15	52199405	52200588
chr15	52945195	52946642
chr15	58624127	58625875
chr15	59879036	59880059
chr15	62798033	62799051
chr15	62861778	62863042
chr15	63188677	63191890
chr15	63766203	63767416
chr15	67812822	67815023
chr15	68334354	68335428
chr15	69884174	69884696
chr15	70615122	70616995
chr15	72446427	72448854
chr15	73893621	73894664
chr15	76825289	76826240
chr15	79159024	79159657
chr15	84599063	84600067
chr15	85874134	85875587
chr15	85956449	85957138
chr15	89672419	89674703
chr15	90316122	90316726
chr15	96726663	96728594
chr16	1695670	1696677
chr16	3695800	3697035
chr16	10613775	10615268
chr16	14658781	14659716
chr16	22037643	22038324
chr16	23373707	23374635
chr16	46910259	46911063
chr16	48198772	48200317
chr16	67380212	67380646
chr16	67396880	67398062
chr16	69451247	69452428
chr16	78156527	78157315
chr16	78217907	78219160
chr16	78234398	78235097
chr16	80047765	80048702
chr16	80232147	80232863
chr16	82049569	82050196
chr16	84129993	84131353
chr17	198146	199230
chr17	3562750	3564803
chr17	8057244	8058753
chr17	14351659	14352910
chr17	16074721	16075583
chr17	19151086	19152637
chr17	20105292	20105975
chr17	20858508	20859181
chr17	25574045	25575091
chr17	27263653	27265072
chr17	28071499	28072241
chr17	30130525	30131205
chr17	33914202	33915991
chr17	35525491	35526481
chr17	38231195	38232099
chr17	40956782	40957635
chr17	48986446	48987189
chr17	53572475	53573069
chr17	53684272	53685765
chr17	55098689	55099477
chr17	62159153	62160362
chr17	63779936	63781717
chr17	64672011	64673000
chr17	66374095	66375922
chr17	67264847	67266065
chr17	70178450	70180080
chr17	71211325	71212445
chr17	72753571	72756476
chr17	80063750	80064705
chr17	80067955	80068628
chr17_gl000205_random	84471	87904
chr18	3401765	3402734
chr18	7637163	7637861
chr18	7914612	7915688
chr18	8703910	8705330
chr18	12605692	12608032
chr18	19218133	19219227
chr18	21209190	21209932
chr18	21794822	21796332
chr18	21811591	21812548
chr18	28591202	28591807
chr18	28779014	28779908
chr18	29522358	29524296
chr18	29952010	29953779
chr18	42419119	42420415
chr18	43382374	43383504
chr18	46002119	46003201
chr18	46523133	46525100
chr18	51842324	51843363
chr18	55890939	55891889
chr18	56216615	56217726
chr18	61350325	61350872
chr18	71230959	71231915
chr18	74839630	74840824
chr19	3336548	3337522
chr19	6350690	6351153
chr19	8372313	8373782
chr19	18140471	18141175
chr19	18487783	18488272
chr19	18490578	18491745
chr19	33522800	33523895
chr19	44198356	44199516
chr19	45197582	45198613
chr2	1635109	1636383
chr2	1689489	1691692
chr2	1838912	1839919
chr2	7171630	7172413
chr2	9141098	9141824
chr2	10592323	10592892
chr2	18981229	18982315
chr2	23968447	23969059
chr2	25015368	25016920
chr2	25219390	25220616
chr2	30407907	30408586
chr2	32036410	32037898
chr2	33798848	33799983
chr2	36891024	36891811
chr2	37906126	37907039
chr2	40351725	40352656
chr2	58308011	58308999
chr2	58841137	58842077
chr2	64743455	64744461
chr2	64912319	64913106
chr2	67673489	67674162
chr2	67788473	67789338
chr2	75708081	75708900
chr2	85185031	85186077
chr2	85647757	85649155
chr2	85934373	85936330
chr2	101736800	101737549
chr2	102447327	102448832
chr2	103059214	103060068
chr2	107586987	107587795
chr2	120865557	120866288
chr2	121793467	121794338
chr2	143511283	143512465
chr2	143614928	143616171
chr2	143746229	143747467
chr2	151022575	151023518
chr2	158039026	158039980
chr2	158640686	158642108
chr2	159045819	159046455
chr2	162079577	162080116
chr2	164223979	164225284
chr2	174074433	174075666
chr2	180818507	180819208
chr2	181232405	181233467
chr2	181579395	181581135
chr2	182675385	182676212
chr2	188406066	188406857
chr2	190014521	190015226
chr2	190090683	190091381
chr2	190386012	190387856
chr2	197071228	197072121
chr2	197876564	197877445
chr2	198023402	198025036
chr2	198478101	198478914
chr2	201650907	201651971
chr2	204495639	204496431
chr2	208132774	208134966
chr2	208712319	208713324
chr2	208879982	208880629
chr2	212272746	212273789
chr2	215259211	215260972
chr2	219176521	219178694
chr2	220263431	220264237
chr2	221333528	221334308
chr2	223660607	223661887
chr2	228242331	228243604
chr2	232164602	232165737
chr2	234990479	234991950
chr2	235277405	235278037
chr2	237906281	237907736
chr2	238410685	238411735
chr20	2245201	2246530
chr20	4929188	4930858
chr20	5682978	5683718
chr20	7969023	7969613
chr20	8074435	8075958
chr20	9287106	9287862
chr20	10491868	10493111
chr20	10558810	10559685
chr20	14403466	14403940
chr20	14755939	14757089
chr20	15476735	15477799
chr20	19944779	19946262
chr20	30266907	30268532
chr20	30299840	30301378
chr20	31778738	31780060
chr20	31961001	31962402
chr20	33795692	33796562
chr20	34681469	34682501
chr20	36617623	36619462
chr20	37232887	37234216
chr20	42478018	42479516
chr20	42832388	42833386
chr20	45637222	45638245
chr20	46092939	46093861
chr20	46270903	46272250
chr20	48200096	48200883
chr20	48515994	48516713
chr20	49511562	49512227
chr20	52237856	52239583
chr20	52482441	52483577
chr20	52486016	52487383
chr20	56347297	56349066
chr21	27510712	27511544
chr21	27539121	27540004
chr21	31599357	31600481
chr21	34143463	34144677
chr21	35173779	35174840
chr21	39511626	39512956
chr21	42954728	42955628
chr22	22901327	22902996
chr22	23281161	23282846
chr22	29076733	29077399
chr22	31178434	31179445
chr22	31975631	31976446
chr22	35985138	35986140
chr22	39319820	39320937
chr22	43390639	43391815
chr22	46462535	46466497
chr3	5030551	5031303
chr3	5840174	5840942
chr3	11811600	11812990
chr3	11845495	11846764
chr3	13454767	13456246
chr3	14766318	14767200
chr3	15446679	15447526
chr3	23154850	23155802
chr3	23617894	23618475
chr3	24000312	24001682
chr3	24279222	24280145
chr3	24699294	24700016
chr3	25895667	25896533
chr3	27401425	27402612
chr3	30559484	30560416
chr3	32086516	32087469
chr3	36949371	36950224
chr3	39489240	39490688
chr3	42113312	42114083
chr3	42121144	42122737
chr3	42586000	42587066
chr3	43506395	43507203
chr3	44911810	44912887
chr3	45587810	45590165
chr3	47484167	47485798
chr3	48273442	48274655
chr3	51533121	51534708
chr3	52640418	52641116
chr3	53167948	53169108
chr3	53179006	53180394
chr3	53518904	53520514
chr3	54356135	54356876
chr3	64163574	64164775
chr3	64519070	64519792
chr3	69810521	69812184
chr3	71031857	71032439
chr3	71179061	71180600
chr3	71257381	71258310
chr3	71443946	71445638
chr3	71772877	71774249
chr3	78872640	78873492
chr3	87805755	87806323
chr3	97646415	97647351
chr3	101643972	101645251
chr3	101898991	101900007
chr3	104317466	104319299
chr3	105784523	105785198
chr3	120379887	120381477
chr3	120411801	120413121
chr3	120514837	120515636
chr3	122369468	122371465
chr3	124556213	124557092
chr3	124597360	124598381
chr3	125093901	125095456
chr3	129626780	129627722
chr3	132035806	132036856
chr3	136061958	136063211
chr3	140675758	140676695
chr3	140946311	140948277
chr3	142207851	142209036
chr3	142562891	142563591
chr3	148342760	148344295
chr3	148994727	148995857
chr3	149118924	149120063
chr3	149375083	149378227
chr3	150420872	150422469
chr3	152102851	152104929
chr3	152659249	152661834
chr3	155587535	155589240
chr3	156231433	156231839
chr3	156385672	156386404
chr3	156398678	156399397
chr3	158414369	158415063
chr3	161129356	161130766
chr3	170586868	170588452
chr3	171921380	171922519
chr3	174896613	174897333
chr3	175056453	175057739
chr3	177196022	177197124
chr3	182001963	182003633
chr3	183009291	183009920
chr3	183088416	183089398
chr3	183723733	183724329
chr3	187753823	187755296
chr3	187778702	187779459
chr3	187923704	187925529
chr3	187975069	187975972
chr3	188665170	188666946
chr3	189022154	189023464
chr3	192569470	192570319
chr3	192646333	192647169
chr3	194591296	194592945
chr3	195310546	195311474
chr3	195748313	195749312
chr4	1900808	1902297
chr4	10007410	10009274
chr4	11233379	11234250
chr4	11613282	11614108
chr4	15151261	15152637
chr4	24974771	24976273
chr4	36244636	36247168
chr4	37874923	37875457
chr4	38622351	38624195
chr4	38874230	38875154
chr4	39549998	39550856
chr4	40192869	40193558
chr4	41320749	41323079
chr4	41477032	41478311
chr4	41576654	41578099
chr4	47717744	47718646
chr4	48330922	48331711
chr4	48342658	48344240
chr4	55987934	55989056
chr4	69535584	69536879
chr4	69730112	69731339
chr4	70254773	70255435
chr4	74557766	74559083
chr4	75869065	75869968
chr4	76597152	76599210
chr4	77491281	77493488
chr4	77624695	77626275
chr4	78067177	78068319
chr4	78557231	78558442
chr4	78842247	78843911
chr4	80573364	80574200
chr4	82571860	82573015
chr4	87863110	87863860
chr4	88225735	88226394
chr4	88340406	88341531
chr4	89255835	89256813
chr4	89435589	89437134
chr4	89744034	89745091
chr4	95256040	95256541
chr4	95436867	95438574
chr4	96511993	96513066
chr4	98378186	98378847
chr4	102082026	102083036
chr4	102131447	102133168
chr4	102177291	102178052
chr4	102186553	102187358
chr4	103496599	103497920
chr4	108604741	108605522
chr4	128630073	128630950
chr4	129084507	129085055
chr4	129556224	129557508
chr4	140456087	140457333
chr4	147162482	147163962
chr4	148439882	148440641
chr4	151643761	151644737
chr4	153561332	153562254
chr4	169599823	169601689
chr4	173957601	173960572
chr4	185457883	185459544
chr4	186801355	186802400
chr5	3740879	3741934
chr5	14588711	14589788
chr5	15009416	15010122
chr5	16815463	16816054
chr5	34510464	34512372
chr5	38441784	38442355
chr5	38666862	38667763
chr5	38783046	38783801
chr5	42057030	42057745
chr5	44001855	44003324
chr5	52217944	52218708
chr5	54484459	54485362
chr5	57365394	57366487
chr5	57555233	57556619
chr5	58412456	58413949
chr5	58676198	58677223
chr5	61215741	61216267
chr5	67294452	67295265
chr5	68303450	68304001
chr5	72174635	72176013
chr5	72837101	72837877
chr5	73398808	73401270
chr5	74631839	74633250
chr5	76916244	76916822
chr5	78469145	78469955
chr5	78791009	78791813
chr5	79476817	79478191
chr5	79542542	79544051
chr5	79919492	79921737
chr5	82420192	82420890
chr5	82560999	82561559
chr5	82859272	82860287
chr5	90514806	90515877
chr5	91887849	91888930
chr5	93697427	93698921
chr5	95423568	95424215
chr5	110062043	110063193
chr5	111965848	111966896
chr5	112097846	112098975
chr5	112293766	112294701
chr5	118787936	118789276
chr5	123609927	123611002
chr5	123991335	123992359
chr5	124525817	124526768
chr5	124744402	124746029
chr5	126532774	126534326
chr5	126541979	126542971
chr5	130445327	130446012
chr5	131637073	131638500
chr5	132241296	132242242
chr5	132769966	132770568
chr5	135458802	135459568
chr5	136527549	136529396
chr5	136642454	136643046
chr5	142132217	142133356
chr5	142939926	142941882
chr5	142974482	142976255
chr5	143577897	143579021
chr5	147774089	147774907
chr5	148345042	148346594
chr5	148396431	148399730
chr5	149311986	149312734
chr5	154407391	154408171
chr5	158612840	158614149
chr5	167779736	167781085
chr5	171809964	171810889
chr5	173380237	173381021
chr5	177757786	177759733
chr5	179110705	179111542
chr5	179686041	179686887
chr6	1295722	1297162
chr6	3912982	3914172
chr6	4320128	4321760
chr6	6686996	6690246
chr6	9463392	9463956
chr6	10510672	10512199
chr6	12137557	12138840
chr6	16799829	16800861
chr6	21324929	21326314
chr6	21738443	21739586
chr6	30853051	30854493
chr6	34191298	34193129
chr6	34570112	34571279
chr6	34992326	34993108
chr6	35694315	35696623
chr6	42106334	42107289
chr6	43672526	43673127
chr6	46029613	46030737
chr6	47451271	47453098
chr6	49635582	49636739
chr6	51877705	51878739
chr6	51946416	51947284
chr6	52589011	52591095
chr6	64515581	64516834
chr6	76233984	76234731
chr6	77126521	77128917
chr6	81237049	81238385
chr6	91078361	91079341
chr6	106056206	106057848
chr6	106243842	106244533
chr6	106416217	106416968
chr6	106545080	106547410
chr6	108910240	108911075
chr6	108998120	108999733
chr6	110974675	110978136
chr6	113989452	113991444
chr6	116431742	116434152
chr6	118995913	118996428
chr6	121627176	121627748
chr6	131028924	131030303
chr6	131455259	131457192
chr6	132146928	132147698
chr6	134430523	134431226
chr6	138194088	138195664
chr6	138407689	138408390
chr6	138548269	138549064
chr6	139695394	139697215
chr6	140783746	140784903
chr6	142696236	142696919
chr6	143166136	143167604
chr6	144607294	144608665
chr6	148666314	148667245
chr6	151325320	151326537
chr6	151347830	151349263
chr6	155337093	155337612
chr7	7154095	7155202
chr7	7819435	7820275
chr7	8278831	8280423
chr7	8405051	8405596
chr7	12754829	12756534
chr7	12981022	12983411
chr7	16478618	16479331
chr7	17315064	17316439
chr7	17598254	17599436
chr7	18588046	18589257
chr7	18592096	18593967
chr7	19997842	19998573
chr7	20009617	20010481
chr7	20646570	20647395
chr7	20998412	20999676
chr7	23373281	23374834
chr7	23799233	23800117
chr7	25164505	25166095
chr7	28143387	28144523
chr7	29489095	29490244
chr7	32920919	32921785
chr7	34075615	34077289
chr7	41042492	41043701
chr7	41229194	41230129
chr7	43300425	43301321
chr7	48149711	48150361
chr7	77088424	77089097
chr7	77420404	77422050
chr7	79906764	79908257
chr7	80240505	80241656
chr7	81120277	81122660
chr7	81696804	81697820
chr7	84158684	84159376
chr7	86973424	86975731
chr7	87910619	87911608
chr7	90040691	90042581
chr7	91194137	91196109
chr7	92832356	92833489
chr7	93774990	93775768
chr7	95174167	95174863
chr7	99697834	99698624
chr7	101584988	101585684
chr7	103127558	103128708
chr7	105007450	105008546
chr7	105856898	105858211
chr7	106058503	106059249
chr7	107589286	107590564
chr7	112212116	112213963
chr7	115317733	115318673
chr7	115913301	115914297
chr7	115956897	115958322
chr7	116378178	116379077
chr7	121221673	121222916
chr7	124341611	124342657
chr7	130007293	130010030
chr7	131085485	131086480
chr7	131935333	131936656
chr7	137780658	137782515
chr7	139424502	139425775
chr7	142941243	142942894
chr7	143116895	143117742
chr7_gl000195_random	30531	33322
chr8	8663013	8664145
chr8	15559387	15560616
chr8	18523170	18524561
chr8	18610549	18611641
chr8	18814752	18815503
chr8	19295649	19296648
chr8	22772921	22773660
chr8	22876549	22880583
chr8	23398236	23399686
chr8	25058638	25059506
chr8	26059378	26060223
chr8	29594849	29596734
chr8	29614240	29615057
chr8	30013479	30015588
chr8	30462349	30462844
chr8	30580322	30581370
chr8	36968007	36969027
chr8	37159453	37161116
chr8	37548693	37549513
chr8	40228564	40229676
chr8	42764588	42766166
chr8	48265664	48266764
chr8	48438334	48439333
chr8	48646291	48649182
chr8	53666342	53667521
chr8	58137362	58138441
chr8	62646094	62647324
chr8	62695074	62696264
chr8	62945955	62948450
chr8	63435497	63436540
chr8	71863408	71864354
chr8	74007603	74008341
chr8	81853272	81853754
chr8	82502931	82504012
chr8	87120345	87121905
chr8	87188022	87189430
chr8	87302060	87303496
chr8	87426414	87427011
chr8	96112593	96113899
chr8	99128923	99130552
chr8	99925515	99926233
chr8	101029949	101030579
chr8	101250023	101251303
chr8	102516349	102518558
chr8	102595173	102596828
chr8	103628670	103630004
chr8	103929826	103930708
chr8	104991524	104993199
chr8	116999871	117000858
chr8	117651686	117652816
chr8	118531981	118533707
chr8	119890348	119891303
chr8	120733871	120734777
chr8	121493201	121493967
chr8	124991943	124992826
chr8	126186239	126187578
chr8	128519425	128520459
chr8	129222065	129222849
chr8	134467173	134470255
chr8	134733708	134734458
chr8	134863251	134864757
chr8	135898473	135899603
chr8	141800827	141801781
chr8	144136983	144137724
chr9	2477574	2478234
chr9	3962254	3962872
chr9	5799252	5799765
chr9	12793970	12794848
chr9	14250852	14252018
chr9	14616398	14616953
chr9	16266807	16268737
chr9	27435923	27436918
chr9	33161060	33164358
chr9	34185490	34186604
chr9	34674357	34675421
chr9	35258259	35259347
chr9	36419365	36420511
chr9	73033096	73036009
chr9	73900062	73900800
chr9	74373192	74374298
chr9	80103271	80104046
chr9	80618351	80619965
chr9	81154813	81155984
chr9	82104049	82105428
chr9	82282783	82283519
chr9	84331882	84333144
chr9	85174992	85175949
chr9	85212203	85213538
chr9	85747602	85748400
chr9	86601193	86602636
chr9	86750950	86751787
chr9	89019097	89021616
chr9	89951799	89952498
chr9	93762843	93763961
chr9	99416385	99417871
chr9	100920562	100921252
chr9	110194808	110195951
chr9	111235511	111236498
chr9	111239797	111240417
chr9	111860557	111861899
chr9	112013249	112014156
chr9	112650150	112650869
chr9	112664488	112666796
chr9	112835203	112836612
chr9	112951188	112951777
chr9	113476367	113477197
chr9	113506613	113507665
chr9	114652582	114653471
chr9	116353278	116355679
chr9	117349047	117350508
chr9	117669204	117671034
chr9	130341056	130342162
chr9	134887884	134888797
chr9	140376300	140377042
chr9	140429269	140429851
chrUn_gl000220	51972	53790
chrX	9288922	9289691
chrX	11577132	11577674
chrX	53100419	53102783
chrX	54070260	54072733
chrX	71839934	71841841
chrX	106869733	106870702
chrX	106984978	106985873
chrX	109472655	109473720
chrX	122798694	122799674
chrX	131976090	131977749
chrX	135535503	135536386
